# Domestication of the ancient grain *Amaranthus cruentus* L

**DOI:** 10.1101/2025.11.27.690906

**Authors:** Roger Antonio Sulub-Tun, Akanksha Singh, Rolando Cifuentes-Velásquez, Markus G. Stetter, Ivonne Sánchez-del Pino

## Abstract

Grain amaranths are nutritious pseudocereals that have been domesticated in the Andes and North America mainly in Mexico. The repeated domestication of grain amaranths has recently been studied using genome-wide data. The results suggested independent processes of domestication from *Amaranthus hybridus* L. in different geographical regions. Although domestication process of the three grain amaranths has been partially elucidated, the detailed domestication centers remain unknown. Therefore, we study the geographic origin and center of domestication of *A. cruentus* within North America. We reveal a high genetic diversity and distinct history, using whole genome sequencing of 138 accessions belonging to *A. cruentus* and its closely related species (*A. hypochondriacus* L.) along with the wild relative *A. hybridus* mainly from South of Mexico and Guatemala. *A. cruentus* was most likely domesticated in central Mexico and then taken to Guatemala, where this species is most widely preferred and cultivated today. We identified three genomic groups of *A. cruentus*. *Amaranthus cruentus* group 1, representing the center of Mexico, *A. cruentus* group 2 mostly from Guatemala, and *A. cruentus* group 3 including individuals in Mexico, but distinct from group 1. Compared to *A. hybridus*, *A. cruentus* group 3 exhibited the lowest genetic differentiation and the highest genetic diversity among the *A. cruentus* groups. We find gene flow between *A. cruentus* group 1 and *A. hybridus* indicating the continuing interbreeding between wild and domesticated amaranth in its domestication center. Our results support the hypothesis of a Mexican origin of *A. cruentus* and a secondary center of domestication in Guatemala.
