## Supplementary Table 1 for "Domestication of the ancient grain *Amaranthus cruentus* L"

### Sheet: TableS1
Sample	Accession	Source	Country	Latitude	Longitude	Genebank/morphological_ID	This_Study	This_study-(K5)	Reads (millions)	Reads mapped (millions)	% Reads mapped
ERR3021328*	PI667165	USDA	Brasil	-20.7468	-43.0193	A. cruentus	A. cruentus	A. cruentus group 1	41.1	39.5	95.9
ERR3021329*	PI649509	USDA	Mexico	19.2401	-98.3377	A. cruentus	A. cruentus	A. cruentus group 1	40.8	39.2	96.1
ERR3021330	PI490740	USDA	Peru	-	-	A. hybridus	A. cruentus	-	42.8	41.2	96.2
ERR3021331*	PI667158	USDA	Guatemala	14.5592	-90.7338	A. hybridus	A. hybridus	A. hybridus	42.7	40.4	94.6
ERR3021332	PI490689	USDA	Ecuador	-	-	A. hybridus	A. quitensis/caudatus	-	46.9	44.4	94.8
ERR3021333*	PI490489	USDA	Peru	-13.6195	73.5985	A. hybridus	A. hybridus	A. hybridus	54	50.4	93.3
ERR3021334	PI490670	USDA	Ecuador	-	-	A. hybridus	A. quitensis/caudatus	-	45.5	43.4	95.4
ERR3021335	PI490664	USDA	Ecuador	-	-	A. hybridus	A. quitensis/caudatus	-	58.9	55.8	94.8
ERR3021336*	PI511724	USDA	Mexico	18.0864	-96.1557	A. hybridus	A. cruentus	A. cruentus group 3	41.8	39.5	94.5
ERR3021337	PI490739	USDA	Ecuador	-	-	A. hybridus	A. quitensis/caudatus	-	40.8	38.7	95
ERR3021338	PI667156	USDA	Ecuador	-	-	A. hybridus	A. quitensis/caudatus	-	43.4	41.3	95.2
ERR3021339	PI490731	USDA	Ecuador	-	-	A. hybridus	A. hypochondriacus	-	54.6	51.7	94.8
ERR3021340‡	PI604582	USDA	Mexico	-	-	A. hybridus	-	-	43.2	10	23.1
ERR3021341*	PI604574	USDA	Mexico	19.8806	-97.4444	A. hybridus	A. cruentus	A. cruentus group 3	49.2	47.3	96
ERR3021342	PI490684	USDA	Ecuador	-	-	A. hybridus	A. quitensis/caudatus	-	46.8	44.5	95.3
ERR3021343*	PI649537	USDA	Mexico	18.9667	-97.7167	A. hypochondriacus	A. hypochondriacus	A. hypochondriacus	50.1	47.6	95
ERR3021344*	PI643036	USDA	Mexico	19.25	-99.0167	A. hypochondriacus	A. hypochondriacus	A. hypochondriacus	50	47.6	95.3
ERR3021345*	PI649575	USDA	Mexico	19.25	-99.0167	A. hypochondriacus	A. hypochondriacus	A. hypochondriacus	44	41.9	95.2
ERR3021346*	Ames5457	USDA	Mexico	18.95	-97.0167	A. hypochondriacus	A. hypochondriacus	A. hypochondriacus	50.7	48.2	95.2
ERR3021347*	PI633589	USDA	Mexico	27.4167	-108.5	A. hypochondriacus	A. hypochondriacus	A. hypochondriacus	46.4	44.2	95.2
ERR3021348*	PI649565	USDA	Mexico	19.25	-98.3333	A. hypochondriacus	A. hypochondriacus	A. hypochondriacus	44.3	42	94.9
ERR3021349*	PI604559	USDA	Mexico	19.5	-98.8333	A. hypochondriacus	A. hypochondriacus	A. hypochondriacus	56.9	54.3	95.4
ERR3021350*	PI643070	USDA	Mexico	19.1167	-98.7667	A. hypochondriacus	A. hypochondriacus	A. hypochondriacus	55	52.4	95.4
ERR3021351	PI490511	USDA	Peru	-	-	A. caudatus	A. quitensis/caudatus	-	45.9	43.3	94.4
ERR3021352*	PI604581	USDA	Mexico	19.9167	-97.6333	A. hypochondriacus	A. hypochondriacus	A. hypochondriacus	47.8	45.8	95.8
ERR3021353*	Ames2085	USDA	Mexico	19.4895	-98.8942	A. hypochondriacus	A. hypochondriacus	A. hypochondriacus	46.5	44	94.7
ERR3021354*	PI643041	USDA	Mexico	18.7167	-98.75	A. hypochondriacus	A. hypochondriacus	A. hypochondriacus	51	48.4	95
ERR3021355*	PI649602	USDA	Mexico	18.5934	-98.4701	A. hypochondriacus	A. hypochondriacus	A. hypochondriacus	49.1	46.5	94.8
ERR3021356*	PI604587	USDA	Mexico	19.9167	-97.6333	A. hypochondriacus	A. hypochondriacus	A. hypochondriacus	47.7	44.9	94.2
ERR3021357*	PI649607	USDA	Mexico	18.75	-98.75	A. hypochondriacus	A. hypochondriacus	A. hypochondriacus	48.1	45.6	94.9
ERR3021358	Ames2215	USDA	Mexico	-	-	A. hypochondriacus	A. cruentus	-	43.3	40.7	94.1
ERR3021359‡	PI511731	USDA	Mexico			A. hypochondriacus	-	-	52.3	12.6	24.1
ERR3021360*	PI643067	USDA	Mexico	19.1167	-98.7667	A. hypochondriacus	A. hypochondriacus	A. hypochondriacus	48.3	45.6	94.3
ERR3021361*	PI649559	USDA	Mexico	19.25	-98.3333	A. hypochondriacus	A. hypochondriacus	A. hypochondriacus	45.7	43.1	94.2
ERR3021362*	PI649595	USDA	Mexico	19.5581	-98.9043	A. hypochondriacus	A. hypochondriacus	A. hypochondriacus	50.8	48.1	94.7
ERR3021363	PI652432	USDA	Brasil	-	-	A. hypochondriacus	A. cruentus	-	45	43.1	95.8
ERR3021364*	PI649623	USDA	Ecuador	19.6833	-98.2167	A. hypochondriacus	A. hypochondriacus	A. hypochondriacus	45.8	43.2	94.4
ERR3021365	PI511749	USDA	Ecuador	-	-	A. quitensis	A. quitensis/caudatus	-	48.5	46.1	95
ERR3021366	PI490459	USDA	Bolivia	-	-	A. caudatus	A. quitensis/caudatus	-	54.3	51	94
ERR3021367	PI511737	USDA	Ecuador	-	-	A. quitensis	A. quitensis/caudatus	-	52.3	49.8	95.1
ERR3021368	Ames21666	USDA	Argentina	-	-	A. quitensis	A. quitensis/caudatus	-	46.1	43.6	94.5
ERR3021369	PI649246	USDA	Peru	-	-	A. quitensis	A. quitensis/caudatus	-	43.9	41.6	94.8
ERR3021370	PI490705	USDA	Ecuador	-	-	A. quitensis	A. quitensis/caudatus	-	50.3	47.9	95.1
ERR3021371	PI652426	USDA	Brasil	-	-	A. quitensis	A. quitensis/caudatus	-	43.6	41.1	94.1
ERR3021372	PI511751	USDA	Peru	-	-	A. quitensis	A. quitensis/caudatus	-	48.2	45.8	95.1
ERR3021373	PI652428	USDA	Brasil	-	-	A. quitensis	A. quitensis/caudatus	-	50.4	47.8	94.9
ERR3021374	PI511745	USDA	Ecuador	-	-	A. quitensis	A. quitensis/caudatus	-	43.4	41.2	94.8
ERR3021375	PI652422	USDA	Brasil	-	-	A. quitensis	A. quitensis/caudatus	-	57.5	54.6	95
ERR3021376	PI490720	USDA	Ecuador	-	-	A. quitensis	A. quitensis/caudatus	-	61.4	58.4	95.2
ERR3021377	PI511741	USDA	Ecuador	-	-	A. quitensis	A. quitensis/caudatus	-	58.9	52.6	89.3
ERR3021378	Ames5247	USDA	Ecuador	-	-	A. quitensis	A. quitensis/caudatus	-	44	41.9	95.1
ERR3021379	Ames5334	USDA	Argentina	-	-	A. quitensis	A. quitensis/caudatus	-	47.8	45.5	95.3
ERR3021380	PI481957	USDA	Peru	-	-	A. caudatus	A. quitensis/caudatus	-	47.3	45	95.1
ERR3021381	PI511706	USDA	Peru	-	-	A. caudatus	A. quitensis/caudatus	-	41.1	38.7	94.2
ERR3021383	AMA155	USDA	USA	-	-	A. cruentus	A. cruentus	-	43.2	38.9	90
ERR3021384	AMA107	USDA	No data	-	-	A. caudatus	A. quitensis/caudatus	-	44.3	41.9	94.6
ERR3021385	AMA125	USDA	No data	-	-	A. caudatus	A. quitensis/caudatus	-	52.3	49.6	94.9
ERR3021386	Baernkrafft	USDA	Germany	-	-	A. cruentus	A. hypochondriacus	-	56.7	54	95.2
ERR3021387	PI490561	USDA	Peru	-	-	A. caudatus	A. quitensis/caudatus	-	40.5	37.3	91.9
ERR3021389	PI511704	USDA	Peru	-	-	A. caudatus	A. quitensis/caudatus	-	51.5	49	95.1
ERR3021390	PI490518	USDA	Peru	-	-	A. caudatus	A. quitensis/caudatus	-	50	47.3	94.6
ERR3021391*	PI511754	USDA	Ecuador	-1.59088	-79.0342	A. hybridus	A. hybridus	A. hybridus	58.7	54.2	92.4
ERR3021392	PI490466	USDA	Peru	-	-	A. quitensis	A. quitensis/caudatus	-	49.9	47.6	95.2
ERR3021393	PI490673	USDA	Ecuador	-	-	A. quitensis	A. quitensis/caudatus	-	47.3	44.9	94.8
ERR3021394	PI649227	USDA	Peru	-	-	A. caudatus	A. quitensis/caudatus	-	56.8	52.7	92.8
ERR3021395	PI481960	USDA	Peru	-	-	A. caudatus	A. quitensis/caudatus	-	53.7	51.1	95.1
ERR3021396	PI490679	USDA	Ecuador	-	-	A. hybridus	A. quitensis/caudatus	-	47.1	44.8	95
ERR3021397	PI511687	USDA	Peru	-	-	A. caudatus	A. quitensis/caudatus	-	52.5	49.6	94.6
ERR3021398	PI490612	USDA	Peru	-	-	A. caudatus	A. quitensis/caudatus	-	53.9	51.3	95.2
ERR3021399	PI649217	USDA	Peru	-	-	A. caudatus	A. quitensis/caudatus	-	39.9	37.6	94.2
ERR3021400	PI511712	USDA	Ecuador	-	-	A. caudatus	A. quitensis/caudatus	-	42	39.8	94.8
ERR3021401	PI490431	USDA	Peru	-	-	A. caudatus	A. quitensis/caudatus	-	46.9	44.3	94.4
ERR3021402‡	PI490609	USDA	Ecuador			A. caudatus	-	-	37.9	17.6	46.5
ERR3021403	PI481949	USDA	Peru	-	-	A. caudatus	A. quitensis/caudatus	-	31.5	29.6	93.9
ERR3021404	PI511696	USDA	Peru	-	-	A. caudatus	A. quitensis/caudatus	-	43.4	40.6	93.7
ERR3021405	PI511686	USDA	Peru	-	-	A. caudatus	A. quitensis/caudatus	-	46	43.7	95
ERR3021406	PI481965	USDA	Peru	-	-	A. caudatus	A. quitensis/caudatus	-	51.8	48.1	92.8
ERR3021407	PI511690	USDA	Peru	-	-	A. caudatus	A. quitensis/caudatus	-	40.1	37.8	94.2
ERR3021408	Ames5302	USDA	Peru	-	-	A. caudatus	A. quitensis/caudatus	-	43.1	40.4	93.7
ERR3021409	PI490604	USDA	Bolivia	-	-	A. caudatus	A. quitensis/caudatus	-	34.4	32.3	93.8
ERR3021410*	PI643039	USDA	Mexico	18.7	-98.7667	A. cruentus	A. cruentus	A. cruentus group 1	51	48.6	95.4
ERR3021411*	PI643058	USDA	Mexico	18.7167	-98.75	A. cruentus	A. cruentus	A. cruentus group 1	55.6	53.2	95.8
ERR3021412*	PI511713	USDA	Peru	-12.095	-77.0562	A. cruentus	A. cruentus	A. cruentus group 2	46.8	44.3	94.8
ERR3021413*	PI511717	USDA	Guatemala	14.7829	-90.9537	A. cruentus	A. cruentus	A. cruentus group 2	41	39.3	95.7
ERR3021414‡	PI649514	USDA	Mexico			A. cruentus		-	46.3	28.7	62
ERR3021415*	PI606798	USDA	Mexico	19.25	-99.0167	A. cruentus	A. cruentus	A. cruentus group 1	40	38.4	96
ERR3021416*	PI576482	USDA	Mexico	18.75	-98.5	A. cruentus	A. cruentus	A. cruentus group 1	41.8	40.2	96.1
ERR3021417*	PI649609	USDA	Mexico	19.25	-99.0167	A. cruentus	A. cruentus	A. cruentus group 1	42.3	39.1	92.4
ERR3021418	PI511723	USDA	Mexico	-	-	A. cruentus	A. hypochondriacus	-	48.3	46	95.2
ERR3021419*	PI451826	USDA	Guatemala	14.7828	-90.8018	A. cruentus	A. cruentus	A. cruentus group 2	69.2	64.1	92.6
ERR3021420	PI511876	USDA	Mexico	-	-	A. cruentus	A. hypochondriacus	-	48.8	46.2	94.7
ERR3021421*	Ames5552	USDA	Mexico	19.492	-98.8976	A. cruentus	A. cruentus	A. cruentus group 1	39.3	37.7	96
ERR3021422‡	PI643042	USDA				A. cruentus		-	45.3	9.1	20
ERR3021423*	PI643049	USDA	Mexico	18.7167	-98.75	A. cruentus	A. cruentus	A. cruentus group 1	50.1	47.8	95.4
ERR3021424*	PI649524	USDA	Mexico	18.75	-98.75	A. cruentus	A. cruentus	A. cruentus group 1	44.4	42.2	95
ERR3021426*	Ames5232	USDA	Peru	-9.1383	-77.7436	A. hybridus	A. hybridus	A. hybridus	26	24.4	93.8
ERR3021427	Ames5335	USDA	Bolivia	-	-	A. hybridus	A. quitensis/caudatus	-	25.8	24.4	94.7
ERR3021428	Ames5342	USDA	Peru	-	-	A. quitensis	A. quitensis/caudatus	-	27.7	26.4	95.5
ERR3021429*	PI433228	USDA	Guatemala	14.7828	-90.8018	A. cruentus	A. cruentus	A. cruentus group 2	23.2	22.4	96.3
ERR3021430	PI511679	USDA	Argentina	-	-	A. caudatus	A. quitensis/caudatus	-	26.7	25.2	94.6
ERR3021431	PI511680	USDA	Argentina	-	-	A. caudatus	A. quitensis/caudatus	-	27.2	26	95.4
ERR3021432	PI511681	USDA	Bolivia	-	-	A. caudatus	A. quitensis/caudatus	-	26.8	25.7	95.8
ERR3021433*	PI511714	USDA	Peru	-12.0887	-77.0491	A. cruentus	A. cruentus	A. cruentus group 2	24.3	23.4	96.2
ERR3021434	PI511736	USDA	Bolivia	-	-	A. quitensis	A. quitensis/caudatus	-	28.8	27.2	94.5
ERR3021435	PI511747	USDA	Ecuador	-	-	A. quitensis	A. quitensis/caudatus	-	28.5	27.3	95.6
ERR3021436*	PI576481	USDA	Mexico	18.75	-98.5	A. cruentus	A. cruentus	A. cruentus group 1	29.9	28.8	96.2
ERR3021437*	PI604568	USDA	Mexico	19.9667	-97.6278	A. hybridus	A. cruentus	A. cruentus group 3	24.7	23.4	94.7
ERR3021438	PI604571	USDA	Mexico	-	-	hybr.	A. cruentus	-	26.1	24.9	95.2
ERR3021439*	PI604595	USDA	Mexico	20.0014	-97.7167	A. hypochondriacus	A. hybridus	A. hypochondriacus	28.6	27.2	95.3
ERR3021440	PI608019	USDA	Ecuador	-	-	A. caudatus	A. quitensis/caudatus	-	31.4	29.5	93.8
ERR3021441*	PI636180	USDA	Colombia	5.0167	-73.3667	A. hybridus	A. hybridus	A. hybridus	24.4	21.4	88
ERR3021442*	PI643037	USDA	Mexico	19.25	-99.0167	A. cruentus	A. cruentus	A. cruentus group 1	25	24.1	96.5
ERR3021443	PI649228	USDA	Peru	-	-	A. caudatus	A. quitensis/caudatus	-	26.9	25.2	93.6
ERR3021444	PI649230	USDA	Peru	-	-	A. caudatus	A. quitensis/caudatus	-	27.6	26.2	94.9
ERR3021445*	PI649529	USDA	Mexico	18.9667	-97.0167	A. hypochondriacus	A. hypochondriacus	A. hypochondriacus	27.5	26.1	94.9
ERR3021446	PI649587	USDA	Mexico	-	-	A. hypochondriacus	A. cruentus	-	28.1	26.7	95.3
ERR3021447*	PI658728	USDA	Mexico	27.0167	-108.933	A. cruentus	A. cruentus	A. cruentus group 1	28	26.8	95.8
ERR3021448*	PI667160	USDA	Guatemala	14.7667	-91.1833	A. cruentus	A. cruentus	A. cruentus group 2	26.5	25.2	95.2
RA024*	ISP535	ISP	Mexico	16.973	-92.1	A. hybridus	A. hybridus	A. hybridus	21.1	20.5	97.2
RA034*	PI604558	USDA	Mexico	19.433	-98.1	A. cruentus	A. cruentus	A. cruentus group 1	16.2	15.8	97.4
RA037*	A. negro Madre Tierra 7oct21	ISP	Guatemala	15.0846	-90.4976	A. cruentus	A. cruentus	A. cruentus group 2	24.2	23.6	97.4
RA040*	ISP610SenaCosta Rica	ISP	Guatemala	14.944	-91.106	A. caudatus	A. cruentus	A. cruentus group 2	18.4	17.9	97.3
RA046*	ISP2021_4oct21	ISP	Guatemala	─	─	A. caudatus	A. cruentus	A. cruentus group 1	25.5	24.8	97.3
RA053*	Wilander Chimaltenango	ISP	Guatemala	14.783	-90.794	Amaranthus sp.	A. cruentus	A. cruentus group 1	17.8	17.4	97.5
RA059*	PI698387	USDA	Mexico	30.336	-110.167	A. cruentus	A. cruentus	A. cruentus group 1	28.2	27.4	97.5
RA062*	Parramos4oct21	ISP	Guatemala	14.6117	-90.8385	A. cruentus	A. cruentus	A. cruentus group 1	12.2	11.9	97.4
RA068*	PI576482	USDA	Mexico	18.75	-98.5	A. cruentus	A. cruentus	A. cruentus group 2	18.8	18.3	97.5
RA072*	AMES15195	USDA	Mexico	─	─	A. cruentus	A. cruentus	A. cruentus group 1	30.7	29.8	97
RA077*	PI511716	USDA	Guatemala	14.782	-90.751	A. cruentus	A. cruentus	A. cruentus group 2	25.5	24.8	97.3
RA080*	PI451825	USDA	Guatemala	14.783	-90.794	A. cruentus	A. cruentus	A. cruentus group 2	33.5	32.5	97.3
RA088*	PI511732	USDA	Guatemala	15.472	-90.371	A. cruentus	A. cruentus	A. cruentus group 2	24.3	23.7	97.4
RA092*	Wilander #24 Santiago Sacatepequez	ISP	Guatemala	14.635	-90.684	A. caudatus	A. cruentus	A. cruentus group 1	24.4	23.7	97.4
RA099*	PI490660	USDA	Mexico	18.752	-98.795	A. cruentus	A. cruentus	A. cruentus group 1	19.9	19.4	97.5
RA105*	AMES15190	USDA	Mexico	18.754	-98.775	A. cruentus	A. cruentus	A. cruentus group 1	27.6	27	97.7
RA109*	AMES15189	USDA	Mexico	19.754	-97.775	A. cruentus	A. cruentus	A. cruentus group 1	24.7	24.1	97.8
RA116*	PI604555	USDA	Mexico	18.8	-98.783	A. cruentus	A. cruentus	A. cruentus group 1	16.6	16.2	97.8
RA118*	PI674253	USDA	Mexico	18.752	-98.795	A. cruentus	A. cruentus	A. cruentus group 1	19.9	19.4	97.4
RA124*	AMES15191	USDA	Mexico	18.754	-98.775	A. cruentus	A. cruentus	A. cruentus group 1	11.2	11	97.7
RA129*	PI633592	USDA	Mexico	19.217	-103.75	A. cruentus	A. cruentus	A. cruentus group 3	15.4	15	97.5
RA133*	AMES5634	USDA	Mexico	─	─	A. hybridus	A. cruentus	A. cruentus group 3	22.3	21.8	97.5
RA138*	PI677082	USDA	Guatemala	14.783	-90.794	A. cruentus	A. cruentus	A. cruentus group 2	25.5	24.9	97.8
RA151*	PI691593	USDA	Mexico	24.199	-100.075	A. cruentus	A. cruentus	A. cruentus group 1	15.9	15.5	97.3
RA171*	AMES5680	USDA	Mexico	18.4911	-98.3405	A. cruentus	A. cruentus	A. cruentus group 1	25.7	25.1	97.6
RA182*	PI649520	USDA	Mexico	18.769	-98.541	A. cruentus	A. cruentus	A. cruentus group 1	27.9	27.3	97.5
RA190*	ISP520	ISP	Guatemala	14.914	-90.561	A. cruentus	A. cruentus	A. cruentus group 2	19.6	19.2	97.8
RA194*	PI698386	USDA	Mexico	24.928	-106.411	A. cruentus	A. cruentus	A. cruentus group 3	32.2	31.5	97.8
RA202*	AMES15193	USDA	Mexico	18.754	-98.775	A. cruentus	A. cruentus	A. cruentus group 1	26.6	26	97.7
RA205*	PI490660_b	USDA	Mexico	18.752	-98.795	A. cruentus	A. cruentus	A. cruentus group 1	26.6	26	97.8
RA208*	PI643078	USDA	Mexico	17	-96.5	A. cruentus	A. cruentus	A. cruentus group 1	21.5	21	97.6
RA217*	PI658731	USDA	USA	41.9328	-94.7088	A. cruentus	A. cruentus	A. cruentus group 1	23.9	23.3	97.4
RA222*	AMES5551a	USDA	Mexico	19.497	-98.887	A. cruentus	A. cruentus	A. cruentus group 1	14.9	14.5	97.5
RA223*	AMES5551c	USDA	Mexico	19.497	-98.887	A. cruentus	A. cruentus	A. cruentus group 1	7.2	7	97.5
RA227*	AMES5550a	USDA	Mexico	19.497	-98.887	A. cruentus	A. cruentus	A. cruentus group 1	24.5	23.9	97.2
RA238*	PI525498	USDA	USA	47.0526	-109.469	A. cruentus	A. cruentus	A. cruentus group 1	9.6	9.3	97.1
RA247*	PI693905	USDA	USA	37.2092	-120.059	A. cruentus	A. cruentus	A. cruentus group 1	8.6	8.3	97.2
RA251*	PI698345	USDA	USA	38.4481	-92.6015	A. cruentus	A. cruentus	A. cruentus group 1	14.8	14.4	97.2
RA258*	PI649518	USDA	Mexico	18.769	-98.541	A. cruentus	A. cruentus	A. cruentus group 1	16.5	16	96.9
RA269*	PI649507	USDA	Mexico	19.25	-98.333	A. cruentus	A. cruentus	A. cruentus group 1	14.9	14.5	97
RA270*	PI698340	USDA	Mexico	29.073	-110.4	A. cruentus	A. cruentus	A. cruentus group 2	17	16.6	97.5
RA290*	AMES5658	USDA	USA	41.0868	-80.2456	A. cruentus	A. hybridus	A. hypochondriacus	17.9	17.4	97
RA292*	PI667159	USDA	Guatemala	14.816	-90.756	A. cruentus	A. cruentus	A. cruentus group 2	8.4	8.2	97.5
RA294*	PI658727a	USDA	Guatemala	─	─	A. cruentus	A. cruentus	A. cruentus group 2	22.5	21.4	95.2
RA298*	LocalCorinto	Dr. Cifuentes	Guatemala	─	─	Amaranthus sp.	A. hypochondriacus	A. hypochondriacus	21.1	20.5	97.2
RA307*	PI649508	USDA	Mexico	19.25	-98.333	A. cruentus	A. cruentus	A. cruentus group 1	28.1	27.4	97.6
RA326*	(131) 5239 Grayum Wamer 4 Schatz	Herbarium	Costa Rica	9.76783	-84.6512	A. hybridus	A. hybridus	A. hybridus	13.2	12.3	93
RA327*	(134) 17718 Standley	Herbarium	Honduras	14.667	-86.208	A. hybridus	A. hybridus	A. hybridus	16.8	15.8	93.8
RA330*	(140) 6814 Guadarra et al	Herbarium	Mexico	17.933	-92.264	A. hybridus	A. cruentus	A. cruentus group 3	22.6	22	97.4
RA331*	(132) 594 Lewis et al	Herbarium	Panama	8.769	-82.488	A. hybridus	A. hybridus	A. hybridus	16.1	14.8	91.8
RA332*	Standley 14531 (188)	Herbarium	Honduras	─	─	Hybrid	A. cruentus	A. cruentus group 2	16.9	16.5	97.4
RA334*	Anaranjado 203 (60) 11_2012	Dr. Cifuentes	No data	─	─	A. cruentus	A. cruentus	A. cruentus group 1	10.9	10.4	96
RA336*	ISP536-6_1 (86)	ISP	Mexico	19.765	-90.224	Hybrid	A. cruentus	A. cruentus group 2	12.5	11.3	90.5
RA337*	17 Guatemala 202	Dr. Cifuentes	Guatemala	─	─	Amaranthus sp.	A. cruentus	A. cruentus group 2	20.7	19.2	92.5
RA338*	Amaranto rojo Madre Tierra	ISP	Mexico	15.0846	-90.4976	Amaranthus sp.	A. cruentus	A. cruentus group 1	23.5	22.8	96.8
RA343*	15008	SNICS	Mexico	21.396	-99.011	A. cruentus	A. cruentus	A. cruentus group 3	28.7	28	97.2
RA348*	Chimaltenango Wil. 041021 (22)	ISP	Guatemala	─	─	A. caudatus	A. cruentus	A. cruentus group 1	15.2	14.7	97
RA358*	Parecela Solola Alicia	ISP	Guatemala	14.808	-91.182	Amaranthus sp.	A. hypochondriacus	A. hypochondriacus	27.7	26.9	97
RA362*	14025	SNICS	Mexico	19.412	-101.605	Hybrid	A. cruentus	A. cruentus group 3	16.4	15.8	96.8
RA367*	15004	SNICS	Mexico	21.6	-98.864	A. cruentus	A. cruentus	A. cruentus group 3	11.5	11.2	97.3
RA372*	Gran Bau Amarillo 201	Dr. Cifuentes	Mexico	─	─	Hybrid	A. cruentus	A. cruentus group 2	23.7	23.2	98
RA377*	Amaranto verde Madre Tierra	ISP	Guatemala	15.0846	-90.4976	Amaranthus sp.	A. cruentus	A. cruentus group 1	23.8	23.2	97.2
RA385*	Amaranto verde 11/12 204	Dr. Cifuentes	No data	─	─	A. cruentus	A. cruentus	A. cruentus group 2	14.7	14.3	97.2
RA386*	Amaranto local verde/rosa	Dr. Cifuentes	Guatemala	─	─	A. hypochondriacus	A. hypochondriacus	A. hypochondriacus	13.3	12.9	96.8
RA389*	15016	SNICS	Mexico	21.364	-98.808	Amaranthus sp.	A. cruentus	A. cruentus group 3	5.6	5.5	97.3
RA396*	Anaranjado 203 (60) 11_2012	Dr. Cifuentes	No data	─	─	A. cruentus	A. hybridus	A. hybridus	39.6	38.5	97.2
RA397*	15010	SNICS	Mexico	21.465	-99.007	A. cruentus	A. cruentus	A. cruentus group 3	22.2	21.6	97.3
RA401*	ISP600b	ISP	Guatemala	14.644	-90.81	A. cruentus	A. cruentus	A. cruentus group 2	27.2	26.4	97.2
RA407*	RRC-416 (Amarillo)	Dr. Cifuentes	Mexico	18.752	-98.795	A. hypochondriacus	A. hypochondriacus	A. hypochondriacus	23.2	22.5	97.1
RA410*	15022	SNICS	Mexico	21.561	-98.861	A. cruentus	A. cruentus	A. cruentus group 3	27.2	26.5	97.4
RA415*	15013	SNICS	Mexico	21.424	-98.858	A. cruentus	A. cruentus	A. cruentus group 3	22.2	21.7	97.5
RA424*	15012	SNICS	Mexico	21.429	-98.869	A. cruentus	A. cruentus	A. cruentus group 3	8.3	7.9	95.2
RA429*	PI538320	USDA	USA	41.0142	-77.7783	A. cruentus	A. cruentus	A. cruentus group 1	16.1	15.6	96.8
RA431*	Xochimilco	Variedad comercial (ISP)	Mexico	19.2544	-99.0163	A. hypochondriacus	A. hypochondriacus	A. hypochondriacus	13.9	13.5	97.1
RA434*	PI433228	USDA	Guatemala	14.654	-90.794	A. cruentus	A. cruentus	A. cruentus group 1	17.6	17.1	97.2
RA435*	ISP616	ISP	Guatemala	15.114	-90.549	A. caudatus	A. cruentus	A. cruentus group 2	10.8	10.4	96.9
RA436*	ICAMEX-PQ	ICAMEX	Mexico	19.253	-99.632	A. hypochondriacus	A. hypochondriacus	A. hypochondriacus	19.3	18.7	97
RA437*	ICAMEX-Amaranto rojo	ICAMEX	Mexico	19.253	-99.632	A. hypochondriacus	A. hypochondriacus	A. hypochondriacus	20.3	19.7	97.2
RA438*	ICAMEX-Benito	ICAMEX	Mexico	19.253	-99.632	Amaranthus sp.	A. cruentus	A. cruentus group 1	23	22.4	97.3
RA440*	ISP617	ISP	Guatemala	15.114	-90.549	A. caudatus	A. cruentus	A. cruentus group 2	18.5	18	97.2
RA442*	AIM sn (rojo 2021)	ISP	Mexico	20.6882	-88.2419	A. cruentus	A. cruentus	A. cruentus group 3	14.9	14.5	97.2
RA443*	Revancha	Comercial	Mexico	18.751	-98.7971	A. hypochondriacus	A. hypochondriacus	A. hypochondriacus	8.6	8.3	97
RA444*	ICAMEX- Amaranto Rojo (dif Colombiaor hoja)	ICAMEX	Mexico	19.253	-99.632	A. hypochondriacus	A. hypochondriacus	A. hypochondriacus	32.9	32	97.3
RA445*	ICAMEX-Areli	ICAMEX	Mexico	19.253	-99.632	A. hypochondriacus	A. hypochondriacus	A. hypochondriacus	39.4	38.5	97.6
RA446*	15024	SNICS	Mexico	21.556	-98.851	A. cruentus	A. cruentus	A. cruentus group 3	26.7	26.1	97.7
RA447*	15012	SNICS	Mexico	21.429	-98.869	A. cruentus	A. cruentus	A. cruentus group 3	38.5	37.5	97.5
RA449*	15007	SNICS	Mexico	21.388	-99.011	A. cruentus	A. cruentus	A. cruentus group 3	29.8	29.1	97.5
RA565*	ISP 517	ISP	Guatemala	14.727	-90.643	A. hybridus	A. hybridus	A. hybridus	35	33	94.4
RA581*	ISP 534A	ISP	Mexico	15.108	-92.1	A. x wallichii	A. cruentus	A. cruentus group 3	27.7	26	93.6
RA592*	ISP 521	ISP	Guatemala	15.108	-90.547	A. cruentus	A. cruentus	A. cruentus group 2	32.2	31.3	97.3
RA612*	ISP 525	ISP	Guatemala	15.2566	-90.547	A. caudatus	A. cruentus	A. cruentus group 2	33.5	32.7	97.5
